# A process-based model simulating the life cycle of *Culex pipiens* s.s./*Cx. torrentium* in Germany

**DOI:** 10.1101/2024.11.20.624534

**Authors:** L. Rauhöft, P. Duve, S.M. Martins Afonso, H. Jöst, T. Şuleşco, F.G. Sauer, R. Lühken

## Abstract

Mosquitoes are well known for their ability to transmit pathogens, including various arthropod-borne viruses (arboviruses) of veterinary and medical interest. The threat of (re-)emerging arboviruses in Europe is increasing due to globalization and climate warming. This also applies to temperate regions, where the transmission of viruses is becoming possible due to an increase of the ambient temperature, shortening of the extrinsic incubation period. *Culex pipiens* s.s./*Cx. torrentium* are the primary vectors of Usutu virus and West Nile virus in Europe and are found in and around human settlements. The prediction of spatial-temporal abundance allows for the early assessment of arbovirus transmission risk and the planning of effective intervention methods, such as vector control. Therefore, a process-based model was developed to predict the spatial-temporal occurrence of *Cx. pipiens* s.s./*Cx. torrentium* in Germany with a particular focus on depicting realistic overwintering behaviour, e.g. diapause induced through photoperiod and temperature in the larval stage. The model output is driven by local temperature and rainfall data. Evaluated with field data from 116 sampling sites in Germany, the model accurately identified the peak in abundance, with a mean absolute off-set of 0 days between the simulated and observed peak, and offsets of 8 and 1 days for the start and end of the mosquito season, respectively. A significant linear relationship between simulated and observed mosquito abundance was found for 78.45% of the sampling sites, with an overall significant linear relationship across all sites (Estimate = 0.16, Standard Error = 0.003, *t*-value = 48.54, degrees of freedom = 2724, *p*-value < 0.0001, marginal R^2^= 0.47). This model offers a robust framework for the prediction of the mosquito population dynamics of *Cx. pipiens* s.s./*Cx. torrentium* under current and future climate scenarios, thereby supporting vector surveillance and control strategies across Europe.

**Graphical Abstract:** 

**Highlights:**

- Accurate depiction of the phenology of *Culex pipiens* s.s./ *Cx. torrentium*, including the time point of the start, end and peak of the mosquito season.
- Large-scale and site-specific validation using nation-wide mosquito abundance data from 116 sampling sites from five collection years, indicated a significant linear relationship between field data and model output for 78.45% of the sampling sites.
- First biologically accurate simulation of the overwintering behaviour of *Culex pipiens* s.s./ *Cx. torrentium*.
- Europe-wide raster map showing the maximum number of consecutive generations per season.
