## Supplementary material for "A process-based model simulating the life cycle of *Culex pipiens* s.s./*Cx. torrentium* in Germany": Linear relationship for each sampling site including the number of sampling days and overall captured specimen

### Sheet: Supplements_Table_1
Site ID	p-value	Estimate model	R²-value	Capture days	Captured mosquitoes
1.PG	<0.001	3.09	0.73	106	1927
1.PR	<0.001	3.36	0.78	96	570
10.PG	<0.001	2.44	0.56	139	627
10.SE	<0.001	2.54	0.21	64	2202
11.PG	<0.001	4.05	0.55	37	176
11.PR	0.007	4.44	0.35	17	463
13.PG	<0.001	3.7	0.84	10	89
14.PG	<0.001	2.93	0.6	30	226
15.PG	0.391	0.62	-0.02	6	65
15.SE	0.032	1.14	0.08	44	502
16.PG	<0.001	2.61	0.29	35	190
16.SE	<0.001	5.59	0.74	13	764
17.SE	0.521	1.27	-0.13	5	78
18.PG	0.067	1.49	0.14	18	226
19.PG	0.003	1.85	0.24	30	120
2.PG	0.005	2.73	0.45	14	154
2.PR	0.001	2.23	0.72	10	120
20.PG	0.036	5.11	0.16	22	127
21.PG	0.399	-8.83	0.04	4	35
23.PG	0.433	0.93	-0.03	14	859
24.PG	0.296	-0.84	0.01	24	222
3.PG	<0.001	2.35	0.57	95	1180
3.PR	<0.001	3.91	0.81	49	152
30.PG	<0.001	2.39	0.47	95	160
31.PG	<0.001	1.53	0.17	72	273
33.SE	0.259	-0.66	0.07	8	56
35.SE	<0.001	2.8	0.91	11	95
39.SE	0.116	2.27	0.25	8	591
4.PG	<0.001	2.21	0.47	24	364
4.PR	<0.001	2.65	0.47	26	802
43.SE	<0.001	2.81	0.62	15	47
45.PR	<0.001	2.87	0.74	75	425
45.SC	<0.001	3.45	0.58	55	2007
47.PG	<0.001	2.57	0.77	18	340
48.PG	<0.001	3.19	0.62	30	289
49.PG	<0.001	2.55	0.92	12	108
5.PR	0.484	-2.73	-0.07	8	109
7.PG	0.019	1.96	0.27	17	333
7.PR	<0.001	2.65	0.85	13	230
8.PG	<0.001	3.39	0.48	538	4158
8.PR	<0.001	2.05	0.26	84	853
9.PG	<0.001	3.43	0.64	71	689
G10S25	0.05	5.08	0.36	9	378
G10S28	<0.001	10.69	0.97	9	266
G10S29	0.033	3.69	0.43	9	40
G10S34	0.002	3.81	0.73	9	38
G10S36	<0.001	7.49	0.95	9	1263
G10S38	0.008	3.04	0.61	9	548
G10S41	<0.001	3.37	0.83	9	41
G10S42	<0.001	2.72	0.91	9	48
G10S51	0.008	2.71	0.61	9	67
G10S60	<0.001	4.57	0.86	9	229
G10S62	0.001	4.48	0.76	9	121
G11S17	0.003	5.12	0.7	9	1542
G11S18	0.04	2.64	0.4	9	277
G11S19	0.011	4.79	0.57	9	4491
G11S20	0.003	4.98	0.71	9	200
G11S21	0.003	5.88	0.7	9	353
G11S22	0.229	-1.87	0.08	9	1080
G11S23	0.002	4.66	0.72	9	3780
G11S24	0.022	6.13	0.49	9	85
G11S25	0.257	2.86	0.06	9	949
G11S26	<0.001	5.18	0.91	9	422
G11S27	<0.001	3.52	0.83	9	175
G11S28	0.052	3.57	0.36	9	1653
G11S29	<0.001	7.51	0.89	9	933
G11S30	0.147	2.48	0.17	9	1237
G11S31	0.26	2.39	0.06	9	1511
G11S32	0.005	4.45	0.66	9	229
G11S33	0.015	6.42	0.54	9	35
G11S34	<0.001	5.82	0.79	9	1308
G11S35	<0.001	6.26	0.85	9	522
G11S44	0.041	2.56	0.4	9	603
G11S45	<0.001	3.44	0.91	9	373
G11S46	0.006	4.32	0.64	9	890
G11S47	<0.001	4.77	0.88	9	684
G11S48	0.007	4.87	0.62	9	1933
G11S49	<0.001	5.12	0.83	9	1313
G11S50	0.005	4.12	0.65	9	604
G11S51	0.499	-1.26	-0.07	9	123
G11S52	0.011	3.2	0.57	9	972
G11S53	0.043	2.23	0.39	9	2953
G11S54	0.005	4.57	0.66	9	701
G11S55	<0.001	3.39	0.82	9	389
G11S56	0.159	0.77	0.16	9	374
G11S57	0.011	2.73	0.57	9	932
G11S58	0.82	0.22	-0.13	9	89
G11S59	0.003	3.09	0.71	9	256
G11S60	0.054	1.82	0.35	9	85
G11S61	0.498	-1.24	-0.07	9	66
G11S62	<0.001	4.72	0.88	9	218
G11S63	0.065	1.64	0.32	9	93
G11S64	0.003	1.63	0.71	9	52
G15S20	<0.001	5.87	0.9	9	1503
G15S21	<0.001	2.3	0.93	7	63
G15S22	<0.001	4.1	0.82	9	421
G15S23	0.117	2.8	0.21	9	566
G15S24	0.005	4.87	0.67	9	338
G15S27	0.001	7.12	0.76	9	57
G15S28	<0.001	4.34	0.86	9	78
G15S29	0.021	8.79	0.49	9	6539
G15S30	<0.001	7.73	0.79	9	1843
G15S31	<0.001	4.86	0.79	9	334
G15S34	0.182	1.7	0.13	9	33
G15S40	<0.001	8.27	0.9	9	729
G15S41	0.011	4.58	0.57	9	380
G15S42	<0.001	5.77	0.89	9	121
G15S82	0.001	3.72	0.76	9	153
G15S83	0.009	4.15	0.6	9	922
G15S85	<0.001	3.93	0.89	9	1612
G15S86	<0.001	3.28	0.93	9	503
G15S91	0.011	4.19	0.57	9	430
G15S92	0.688	-0.65	-0.11	9	127
G15S94	0.245	-1.12	0.07	9	158
G15S97	0.018	2.74	0.51	9	36
G15S99	0.889	0.27	-0.14	9	61
