## Supplementary material for "A process-based model simulating the life cycle of *Culex pipiens* s.s./*Cx. torrentium* in Germany": Sensitivity analysis

### Sheet: Supplements_Table_2
Parameters	PRCC (peak)	PRCC (Phenology)
Egg development rate	0,5126	0,5131
Larval development rate	0,4981	0,5001
Pupal development rate	0,3659	0,4009
Host-seeking rate	0,2543	0,2429
Resting rate	0,0267	-0,0236
Oviposition site-seeking rate	0,0402	0,0623
Egg laying rate	0,0484	0,0529
Diapause entering rate	0,3957	0,427
Non-diapause maintenance rate	0,0308	-0.0001
Diapause exiting rate	0,1814	0,1834
Egg mortality rate	0,0393	0,0431
Larval mortality rate	-0,3854	-0,4283
Pupal mortality rate	-0,3149	-0,3114
Mortality rate of adult female mosquitoes	-0,7385	-0,728
Mortality rate of adult male mosquitoes	-0,1143	-0,0699
Mortality rate during diapause	-0,1116	-0,1382
Mortality rate during emergence	-0,0442	-0,055
Mortality rate during host-seeking	-0,0594	-0,0103
Sex ratio	0,0086	-0,0023
Number of females each male inseminates	0,2513	0,223
Number of eggs laid by parous females	0,0102	-0,03
Number of eggs laid by nulliparous females	0,0121	0,0374
Larval environmental carrying capacity	0,001	-0,0461
Pupal environmental carrying capacity	0,0062	-0,0093
Strength of Pupal density dependence	-0,0218	-0,0673
